# Preoptic Neurons that Control Entry into Hibernation

**DOI:** 10.64898/2025.12.05.692394

**Authors:** Adrian J. Martinez, Christopher M. Reid, Aurora J. Lavin-Peter, Wenhui Li, Andrew S. Lee, Eric C. Griffith, Sinisa Hrvatin

**Affiliations:** Whitehead Institute for Biomedical Research, Cambridge, MA 02142, USA; Department of Brain and Cognitive Sciences, Massachusetts Institute of Technology, Cambridge, MA 02142, USA; Department of Neurobiology, Harvard Medical School, Boston, MA 02115, USA; Department of Biology, Massachusetts Institute of Technology, Cambridge, MA 02142, USA; Howard Hughes Medical Institute, Massachusetts Institute of Technology, Cambridge, MA, USA

## Abstract

Evolution of seasonal hibernation has enabled mammals to survive harsh conditions by entering a state of prolonged hypometabolism and hypothermia with body temperatures as low as 0-4°C^1–6^. Despite decades of physiological studies, the genetic tools to study hibernation have remained limited and the mechanisms that induce hibernation entry are still unknown. Focusing on the brain, we map state-dependent neuronal activity across the hibernation cycle in Syrian hamsters and identify the hypothalamic anterior preoptic area (aPOA) as a key regulator of hibernation entry. Single-nucleus RNA and chromatin profiling provided a map of neuronal populations present in the hamster POA and enabled the discovery and design of an enhancer AAV that selectively targets hibernation-associated aPOA subpopulations. Using this genetic approach, we show that *Samd3*-positive aPOA glutamatergic neurons are necessary for entry into hibernation and that their activation is sufficient to induce a prolonged hypothermic state with associated nesting behavior. Together, we identify the first neuronal population that controls entry into hibernation, opening new avenues for investigating and manipulating the metabolic and physiological mechanisms underlying this extreme state of “suspended animation” and its potential applications in aging and disease.
