## Supplementary Table 1 for "Preoptic Neurons that Control Entry into Hibernation"

### Sheet: Sheet1
Region abbreviation	Region full name
AH	anterior hypothalamic area
AM	anteromedial thalamic nucleus
ARC	arcuate hypothalamic nucleus
AVDM	anteroventral thalamic nucleus dorsomedial
AVPe	anteroventral periventricular nucleus
BST	bed nucleus of the stria terminalis
CORTEX	cerebral cortex
DA	dorsal hypothalamic area
DM	dorsomedial hypothalamic nucleus
DTM	dorsal tuberomammillary nucleus
LH	lateral hypothalamic area
LHB	lateral habenular nucleus
LSV	lateral septal nucleus ventral
MnPO	median preoptic nucleus
MPN	medial preoptic nucleus
MPO	medial preoptic area
PAAM	paraventricular hypothalamic nucleus anterior magnocellular
PAG	periaqueductal gray
PF	parafascicular thalamic nucleus
PH	posterior hypothalamic nucleus
PMD	premammillary nucleus dorsal
POMN	posteromedian thalamic nucleus
PR	prerubral field
PVA	paraventricular thalamic nucleus anterior
PVP	paraventricular thalamic nucleus posterior
RE	reuniens thalamic nucleus
RI	rostral interstitial nucleus of the medial longitudinal fasciculus
SCN	suprachiasmatic nucleus
SUM	supramammillary nucleus
VMH	ventromedial hypothalamic nucleus
ZIM	zona incerta medial
