## Supplementary Table 2 for "Preoptic Neurons that Control Entry into Hibernation"

### Sheet: Cell Counts
Animal	A/P Coordinate	Subregion	Hemisphere	Total DAPI+ Cells	Total FOS+ Cells
B1	-2.3	ARC		1887	186
B1	-2.3	VMH	R	577	5
B1	-2.3	VMH	L	819	22
B1	-2.3	DM		5210	404
B1	-2.3	PH	R	4544	337
B1	-2.3	PH	L	3849	257
B1	-2.3	RE		505	0
B1	-2.3	CM		1447	9
B1	-2.3	LH	R	8224	414
B1	-2.3	LH	L	9601	399
B1	-2.3	PVP	R	533	63
B1	-2.3	PVP	L	407	53
B1	-2.3	POMN		1042	21
B1	-2.3	LHB	R	908	11
B1	-2.3	LHB	L	887	33
B1	-2.3	PF	R	2439	26
B1	-2.3	PF	L	1900	23
B1	-2	ARC		2123	105
B1	-2	DM		3664	426
B1	-2	VMH	R	638	2
B1	-2	VMH	L	1161	15
B1	-2	DA		892	22
B1	-2	PH	R	1051	30
B1	-2	PH	L	1204	21
B1	-2	PVP	R	704	109
B1	-2	PVP	L	874	124
B1	-2	LH	R	7471	348
B1	-2	LH	L	5387	154
B1	-2.6	ARC		1019	69
B1	-2.6	DM		3320	138
B1	-2.6	PH		9397	404
B1	-3.2	DTM		1556	129
B1	-3.2	SUM		1766	152
B1	-3.2	PMD	R	914	19
B1	-3.2	PMD	L	1019	14
B1	-3.2	PAG		8509	162
B1	-2.9	ARC		1437	87
B1	-2.9	DM	R	1788	100
B1	-2.9	DM	L	817	24
B1	-2.9	PH	R	1943	112
B1	-2.9	PH	L	2194	98
B1	-2.9	RI	R	683	19
B1	-2.9	RI	L	422	12
B1	-2.9	PR	R	951	39
B1	-2.9	PR	L	563	17
B1	-2.9	LH	R	6095	195
B1	-2.9	LH	L	6186	229
B1	-2.9	MPAG		3013	51
B1	-2.9	PF	R	1696	21
B1	-2.9	PF	L	1506	13
B1	0.9	AVPE		3012	342
B1	0.9	MNPO		749	46
B1	0.9	BST	L	2473	63
B1	0.9	BST	R	3085	94
B1	0.9	LSV	L	2074	117
B1	0.9	LSV	R	2514	106
B1	0.9	MPO	L	5226	152
B1	0.9	MPO	R	6255	262
B1	-0.9	ZIM	R	1179	123
B1	-0.9	ZIM	L	1044	81
B1	-0.9	RE		1405	20
B1	-0.9	AH	R	2375	82
B1	-0.9	AH	L	1745	83
B1	-0.9	LH	R	6515	209
B1	-0.9	LH	L	7078	196
B1	-0.6	PVA		2426	212
B1	-0.6	RE		2121	34
B1	-0.6	ZIM	L	551	27
B1	-0.6	ZIM	R	547	32
B1	-0.6	AH	L	2516	62
B1	-0.6	AH	R	2359	53
B1	-0.6	LH	R	3491	80
B1	-0.6	LH	L	4415	89
B1	-0.6	SCN		467	41
B1	-0.3	LH	R	4011	76
B1	-0.3	LH	L	4475	73
B1	-0.3	BST	R	1927	60
B1	-0.3	BST	L	2494	74
B1	-0.3	AH	R	6511	252
B1	-0.3	AH	L	6609	230
B1	-0.3	RE		1831	28
B1	-0.3	PVA		2157	216
B1	-0.3	AVDM	R	1002	21
B1	-0.3	AVDM	L	954	6
B1	-0.3	AM	R	1573	11
B1	-0.3	AM	L	1443	15
B1	-0.3	CPU		13379	46
B1	0.5	MPN		5408	348
B1	0.5	MPO		15244	1348
B1	0.5	BST	R	5349	134
B1	0.5	BST	L	5319	149
B1	0.5	LSV	R	2087	81
B1	0.5	LSV	L	2877	117
B1	0.5	MNPO		464	5
B1	0.5	CORTEX		48249	1181
B1	0.8	MPN		5757	353
B1	0.8	MNPO		2620	60
B1	0.8	BST	R	3321	143
B1	0.8	BST	L	3416	152
B1	0.8	LSV	L	2364	173
B1	0.8	LSV	R	2113	182
B1	0.8	MPO	R	7199	395
B1	0.8	MPO	L	7847	387
B2	-0.9	ZIM	R	1289	100
B2	-0.9	ZIM	L	1048	84
B2	-0.9	RE		4550	41
B2	-0.9	PVA		1132	68
B2	-0.9	RH		151	0
B2	-0.9	LH	R	6505	67
B2	-0.9	LH	L	5897	73
B2	-0.3	RE		3346	29
B2	-0.3	BST	R	1365	17
B2	-0.3	BST	L	1037	28
B2	-0.3	AH	R	5413	83
B2	-0.3	AH	L	6011	136
B2	-0.3	LH	R	4167	66
B2	-0.3	LH	L	3262	70
B2	-0.3	AVDM	R	772	45
B2	-0.3	AVDM	L	866	18
B2	-0.3	PVA		1828	159
B2	-0.3	AM	R	1980	20
B2	-0.3	AM	L	1615	33
B2	-0.3	CPU		18011	109
B2	-0.6	PVA		1960	128
B2	-0.6	RE		2432	39
B2	-0.6	ZIM	R	587	61
B2	-0.6	ZIM	L	464	29
B2	-0.6	SCN		882	178
B2	-0.6	AH	R	2466	22
B2	-0.6	AH	L	2106	23
B2	-0.6	LH	R	4612	202
B2	-0.6	LH	L	5624	158
B2	-0.1	MPN		4477	86
B2	-0.1	BST	L	1801	47
B2	-0.1	BST	R	1686	36
B2	-0.1	PVA		2702	260
B2	-0.1	PAAM		716	22
B2	0.5	BST	L	3026	23
B2	0.5	BST	R	4266	46
B2	0.5	MPN		2326	15
B2	0.5	MNPO		800	11
B2	0.5	LSV	R	1679	19
B2	0.5	LSV	L	2651	20
B2	0.5	MPO	R	4680	90
B2	0.5	MPO	L	4765	36
B2	0.5	CORTEX		43196	4024
B2	0.8	MPN		5956	569
B2	0.8	MNPO		1813	93
B2	0.8	BST	R	1984	79
B2	0.8	BST	L	1598	26
B2	0.8	LSV	L	1263	61
B2	0.8	LSV	R	1145	58
B2	0.8	MPO	R	7923	202
B2	0.8	MPO	L	7496	160
B2	0.9	AVPE		4233	767
B2	0.9	MNPO		2336	344
B2	0.9	BST		2142	151
B2	0.9	LSV		2185	290
B2	0.9	MPO		7164	350
B2	-2.3	ARC		406	4
B2	-2.3	VMH		913	1
B2	-2.3	DM		4255	93
B2	-2.3	PH		6317	119
B2	-2.3	LH	R	5638	104
B2	-2.3	LH	L	5971	91
B2	-2.3	RE		197	2
B2	-2.3	PVP		928	30
B2	-2.3	PF	R	1711	35
B2	-2.3	PF	L	1855	41
B2	-2.3	POMN		723	6
B2	-2.3	CM		1202	14
B2	-2.3	LHB	R	516	6
B2	-2.3	LHB	L	563	9
B2	-2	ARC		1020	81
B2	-2	DM		5482	248
B2	-2	PVP		1475	170
B2	-2	DA		1357	4
B2	-2	VMHM		2414	39
B2	-2	PH	R	2334	20
B2	-2	PH	L	2607	25
B2	-2	LH	R	6782	269
B2	-2	LH	L	6296	189
B2	-2.9	ARC		2657	637
B2	-2.9	DM		2195	186
B2	-2.9	PH		6148	280
B2	-2.9	RI	R	831	35
B2	-2.9	RI	L	702	32
B2	-2.9	LH	R	9303	617
B2	-2.9	LH	L	7655	291
B2	-2.9	PR	R	1460	38
B2	-2.9	PR	L	1116	34
B2	-2.9	MPAG		2609	47
B2	-2.9	PF	R	2810	59
B2	-2.9	PF	L	2330	29
B2	-2.6	ARC		1982	297
B2	-2.6	DM		2771	162
B2	-2.6	PH		7788	318
B2	-3.2	DTM		626	21
B2	-3.2	PMD		1059	30
B2	-3.2	PAG		9558	270
B2	-3.2	SUM		934	31
B3	-0.9	RE		4549	40
B3	-0.9	AH	R	1800	27
B3	-0.9	AH	L	1533	18
B3	-0.9	ZIM	R	1170	63
B3	-0.9	ZIM	L	734	43
B3	-0.9	LH	R	8633	208
B3	-0.9	LH	L	8547	279
B3	-0.9	RH		216	1
B3	-0.6	PVA		1706	58
B3	-0.6	RE		2481	29
B3	-0.6	ZIM	R	616	56
B3	-0.6	ZIM	L	601	61
B3	-0.6	AH	R	3381	44
B3	-0.6	AH	L	3663	48
B3	-0.6	SCN		594	3
B3	-0.6	LH	R	4037	50
B3	-0.6	LH	L	3337	98
B3	-0.3	PVA		757	19
B3	-0.3	BST	R	1048	35
B3	-0.3	BST	L	1028	40
B3	-0.3	RE		1085	3
B3	-0.3	AVDM	R	565	3
B3	-0.3	AVDM	L	555	3
B3	-0.3	AH		9108	62
B3	-0.3	LH	R	4956	61
B3	-0.3	LH	L	4206	40
B3	-0.3	AM	R	1212	4
B3	-0.3	AM	L	1127	0
B3	-0.1	MPN		6082	79
B3	-0.1	PVA		2750	142
B3	-0.1	PAAM		859	17
B3	-0.1	BST	R	3083	75
B3	-0.1	BST	L	2956	101
B3	-2	PVP		2365	183
B3	-2	ARC		2556	223
B3	-2	DM		4683	60
B3	-2	PH	R	2155	61
B3	-2	PH	L	2084	77
B3	-2	VMHM	R	1225	18
B3	-2	VMHM	L	1098	12
B3	-2	LH	R	5292	77
B3	-2	LH	L	4254	41
B3	-2	DA		2435	15
B3	-2.3	ARC		2152	220
B3	-2.3	VMH	R	1597	33
B3	-2.3	VMH	L	1320	30
B3	-2.3	DM		5141	138
B3	-2.3	PH	R	2614	39
B3	-2.3	PH	L	2572	54
B3	-2.3	LH	R	4354	57
B3	-2.3	LH	L	4475	69
B3	-2.3	RE		480	5
B3	-2.3	CM		1348	4
B3	-2.3	POMN		907	11
B3	-2.3	LHB	R	575	1
B3	-2.3	LHB	L	815	1
B3	-2.3	PVP		1328	27
B3	-2.3	PF	R	890	7
B3	-2.3	PF	L	1293	11
B3	-2.9	ARC		2799	392
B3	-2.9	DM		2492	121
B3	-2.9	PH	R	2954	95
B3	-2.9	PH	L	3425	94
B3	-2.9	LH	R	6443	105
B3	-2.9	LH	L	4988	76
B3	-2.9	RI	R	1196	40
B3	-2.9	RI	L	861	18
B3	-2.9	PR	R	1301	7
B3	-2.9	PR	L	907	6
B3	-2.9	MPAG		2573	24
B3	-2.9	PF	R	3725	14
B3	-2.9	PF	L	3879	23
B3	-2.6	ARC		3328	241
B3	-2.6	DM		2152	48
B3	-2.6	PH		12135	311
B3	-3.2	PAG		9824	150
B3	-3.2	DTM		491	8
B3	-3.2	PMD	R	255	1
B3	-3.2	PMD	L	344	3
B3	-3.2	SUM		1378	18
B3	0.5	MPN		3512	165
B3	0.5	MNPO		736	3
B3	0.5	BST	R	3002	60
B3	0.5	BST	L	3048	40
B3	0.5	LSV	R	1299	50
B3	0.5	LSV	L	1082	19
B3	0.5	MPO	R	4601	123
B3	0.5	MPO	L	3369	77
B3	0.5	CORTEX		34175	219
B3	0.8	MPN		6149	126
B3	0.8	MNPO		2204	31
B3	0.8	BST	R	2466	39
B3	0.8	BST	L	2670	30
B3	0.8	LSV	R	1385	43
B3	0.8	LSV	L	1650	27
B3	0.8	MPO	R	7594	118
B3	0.8	MPO	L	9445	117
B3	0.9	AVPE		4298	185
B3	0.9	MNPO		1594	74
B3	0.9	BST	L	2432	30
B3	0.9	BST	R	2357	61
B3	0.9	LSV	L	1147	25
B3	0.9	LSV	R	1554	20
B3	0.9	MPO	R	7524	137
B3	0.9	MPO	L	6786	124
B8	0.5	MPN		3949	65
B8	0.5	MNPO		109	1
B8	0.5	BST	L	1259	10
B8	0.5	BST	R	2862	22
B8	0.5	LSV	L	3703	99
B8	0.5	LSV	R	3267	24
B8	0.5	MPO	L	5053	223
B8	0.5	MPO	R	5631	270
B8	0.5	LPO	L	2913	18
B8	0.5	LPO	R	4557	19
B8	0.9	AVPE		1803	46
B8	0.9	MNPO		628	12
B8	0.9	BST	L	1075	5
B8	0.9	BST	R	854	3
B8	0.9	LSV	L	953	3
B8	0.9	LSV	R	1338	37
B8	0.9	MPO		12572	174
B8	0.8	MPN		5720	381
B8	0.8	BST	L	4066	60
B8	0.8	BST	R	3120	90
B8	0.8	LSV	L	3003	141
B8	0.8	LSV	R	3358	137
B8	0.8	MNPO		399	11
B8	0.8	MPO	L	7973	268
B8	0.8	MPO	R	7764	247
B8	-0.3	SCN	L	447	25
B8	-0.3	SCN	R	354	19
B8	-0.3	PVA		842	54
B8	-0.3	PAAM		492	15
B8	-0.3	BST	L	1272	29
B8	-0.3	BST	R	1103	3
B8	-0.3	RE		678	0
B8	-0.3	AH	L	2624	10
B8	-0.3	AH	R	3858	31
B8	-0.3	LH	L	2128	3
B8	-0.3	LH	R	3447	20
B8	-0.3	AVDM	L	555	0
B8	-0.3	AVDM	R	569	1
B8	-0.6	PVA		1916	130
B8	-0.6	ZIM	L	1034	63
B8	-0.6	ZIM	R	962	44
B8	-0.6	SM	L	231	0
B8	-0.6	SM	R	189	6
B8	-0.6	PA		2266	50
B8	-0.6	AH	L	1891	56
B8	-0.6	AH	R	2284	69
B8	-0.6	SCN		474	147
B8	-0.6	RE		1718	7
B8	-0.9	PVA		1471	50
B8	-0.9	ZIM	L	696	78
B8	-0.9	ZIM	R	790	62
B8	-0.9	SCN		355	17
B8	-0.9	AH	L	1585	36
B8	-0.9	AH	R	1702	37
B8	-0.9	PA		1802	64
B8	-0.9	RE		1458	9
B8	-0.9	LH	L	7428	143
B8	-0.9	LH	R	6976	171
B8	0	PVA		2516	321
B8	0	PAAM		691	14
B8	0	RE	L	511	4
B8	0	RE	R	778	5
B8	0	BST	L	1653	11
B8	0	BST	R	2589	28
B8	0	MPN	L	4204	122
B8	0	MPN	R	5322	119
B8	-2	ARC		1224	38
B8	-2	PVP		1917	98
B8	-2	DM		3284	60
B8	-2	PH	L	1884	8
B8	-2	PH	R	1700	3
B8	-2	VMHM	L	15	0
B8	-2	VMHM	R	418	2
B8	-2	LH	L	5601	67
B8	-2	LH	R	3903	34
B8	-2.6	ARC		4335	157
B8	-2.6	DM		4207	185
B8	-2.6	PH		10991	333
B8	-3.2	DTM		1058	34
B8	-3.2	PMD	R	894	11
B8	-3.2	PMD	L	904	22
B8	-3.2	SUM		1243	48
B8	-3.2	PAG		6917	28
B8	-2.9	ARC		4966	338
B8	-2.9	DM		3970	221
B8	-2.9	PH	R	6007	218
B8	-2.9	PH	L	5553	175
B8	-2.9	LH	L	8930	204
B8	-2.9	LH	R	9687	200
B8	-2.9	RI	L	1599	27
B8	-2.9	RI	R	1793	16
B8	-2.9	PR	L	1565	10
B8	-2.9	PR	R	1701	13
B8	-2.9	MPAG		3344	49
B8	-2.9	PF	L	2044	5
B8	-2.9	PF	R	2293	7
B8	-2.3	ARC		3369	73
B8	-2.3	VMH	L	1268	28
B8	-2.3	VMH	R	1172	45
B8	-2.3	DM		6249	103
B8	-2.3	PH	L	3693	49
B8	-2.3	PH	R	3718	72
B8	-2.3	RE		312	2
B8	-2.3	LH	L	7444	85
B8	-2.3	LH	R	8233	106
B8	-2.3	CM		2468	7
B8	-2.3	POMN		2364	12
B8	-2.3	PVP		1162	12
B8	-2.3	HB	R	2825	30
B8	-2.3	HB	L	2016	20
B8	-2.3	PF	R	1939	4
B8	-2.3	PF	L	2477	10
E1	-0.3	AVDM	L	831	166
E1	-0.3	AVDM	R	982	245
E1	-0.3	BST	L	1730	147
E1	-0.3	BST	R	1875	220
E1	-0.3	SCN	L	191	24
E1	-0.3	SCN	R	122	23
E1	-0.3	AH	L	3679	85
E1	-0.3	AH	R	3632	99
E1	-0.3	LH	L	3875	54
E1	-0.3	LH	R	5739	163
E1	-0.3	PA		926	50
E1	-0.3	PVA		4199	511
E1	-0.3	RE		3228	81
E1	0.5	MPN		4987	389
E1	0.5	MNPO		678	139
E1	0.5	BST	L	4797	201
E1	0.5	BST	R	5291	192
E1	0.5	MPO	L	7945	1002
E1	0.5	MPO	R	6864	964
E1	0.5	LPO	L	6331	638
E1	0.5	LPO	R	4249	326
E1	0.5	LSV	L	3547	538
E1	0.5	LSV	R	3966	149
E1	0.5	CPU		33470	734
E1	0.9	AVPE		4954	1005
E1	0.9	MNPO		1924	321
E1	0.9	MPO	L	5882	365
E1	0.9	MPO	R	6098	445
E1	0.9	LSV	L	3565	281
E1	0.9	LSV	R	4176	319
E1	0.9	BST	L	840	17
E1	0.9	BST	R	844	7
E1	-0.1	BST	R	3054	116
E1	-0.1	BST	L	2553	147
E1	-0.1	MPN		5501	343
E1	-0.1	PAAM		1626	189
E1	-0.1	PVA		3768	385
E1	-0.1	RE	L	664	35
E1	-0.1	RE	R	707	32
E1	0.8	MPN		3990	243
E1	0.8	MNPO		956	70
E1	0.8	BST	L	2007	48
E1	0.8	BST	R	2052	72
E1	0.8	MPO	L	7376	162
E1	0.8	MPO	R	6719	208
E1	0.8	LSV	L	4035	190
E1	0.8	LSV	R	4277	151
E1	-0.9	AH	L	3438	62
E1	-0.9	AH	R	3539	77
E1	-0.9	LH	L	8238	217
E1	-0.9	LH	R	7786	172
E1	-0.9	PA		2662	79
E1	-0.9	ZIM	L	911	162
E1	-0.9	ZIM	R	1125	139
E1	-0.9	RE		2940	160
E1	-0.9	SCN		447	3
E1	-0.9	PVA		1815	125
E1	-0.6	SCN		1261	109
E1	-0.6	ZIM	L	804	69
E1	-0.6	ZIM	R	903	82
E1	-0.6	AH	L	2163	13
E1	-0.6	AH	R	2628	29
E1	-0.6	PVA		2696	285
E1	-0.6	PA		2965	61
E1	-0.6	RE		3790	73
E1	-0.6	SM	L	582	26
E1	-0.6	SM	R	493	17
E1	-2.9	ARC		2703	215
E1	-2.9	DM		2263	188
E1	-2.9	PH	L	4243	219
E1	-2.9	PH	R	4540	254
E1	-2.9	RI	L	1194	60
E1	-2.9	RI	R	1174	51
E1	-2.9	PR	L	747	34
E1	-2.9	PR	R	872	35
E1	-2.9	MPAG		3515	40
E1	-2.9	PF	L	3688	119
E1	-2.9	PF	R	3127	111
E1	-2.9	LH	L	8825	320
E1	-2.9	LH	R	8918	327
E1	-2.3	ARC		1677	80
E1	-2.3	VMH	L	1405	118
E1	-2.3	VMH	R	1130	100
E1	-2.3	DM		4481	284
E1	-2.3	PH	L	2211	56
E1	-2.3	PH	R	2567	129
E1	-2.3	RE		1054	22
E1	-2.3	CM		1854	41
E1	-2.3	POMN		1734	70
E1	-2.3	PVP		828	22
E1	-2.3	LH	L	4932	191
E1	-2.3	LH	R	5941	190
E1	-2.3	VP	L	927	17
E1	-2.3	VP	R	1163	27
E1	-2.3	PF	L	1594	28
E1	-2.3	PF	R	1759	32
E1	-2.3	HB	L	2029	63
E1	-2.3	HB	R	1961	64
E1	-2.6	ARC		1548	272
E1	-2.6	DM		5835	786
E1	-2.6	PH		15329	1228
E1	-2.6	MCPC	L	843	67
E1	-2.6	MCPC	R	856	42
E1	-2.6	PF	L	3782	212
E1	-2.6	PF	R	4281	245
E1	-2.6	LH	L	9128	528
E1	-2.6	LH	R	10302	827
E1	-2	ARC		1525	93
E1	-2	DM		6550	627
E1	-2	VMH	L	1661	10
E1	-2	VMH	R	1544	18
E1	-2	PH	L	2454	137
E1	-2	PH	R	2301	66
E1	-2	LH	L	7665	314
E1	-2	LH	R	7752	272
E1	-2	PVP		3572	270
E1	-3.2	DTM		1312	123
E1	-3.2	MPAG		8632	568
E1	-3.2	PMD	L	404	54
E1	-3.2	PMD	R	304	28
E1	-3.2	SUM		2274	142
E4	0.5	MPN		3448	4
E4	0.5	MNPO		451	0
E4	0.5	BST	L	4384	0
E4	0.5	BST	R	3331	0
E4	0.5	LSV	L	3022	0
E4	0.5	LSV	R	3123	1
E4	0.5	MPO	L	9010	68
E4	0.5	MPO	R	8071	62
E4	0.5	CORTEX		50244	22
E4	0.8	MPN		9193	99
E4	0.8	MNPO		2828	1
E4	0.8	BST	L	2839	0
E4	0.8	BST	R	1741	0
E4	0.8	LSV	L	3729	0
E4	0.8	LSV	R	3354	0
E4	0.8	MPO	L	5921	19
E4	0.8	MPO	R	7172	33
E4	0.9	AVPE		5890	91
E4	0.9	MNPO		1439	2
E4	0.9	BST	L	4272	5
E4	0.9	BST	R	3498	3
E4	0.9	LSV	L	2154	3
E4	0.9	LSV	R	2114	0
E4	0.9	MPO	L	7240	20
E4	0.9	MPO	R	6394	31
E4	-0.9	RE		6039	6
E4	-0.9	ZIM	L	2099	8
E4	-0.9	ZIM	R	2157	2
E4	-0.9	AH	L	7692	21
E4	-0.9	AH	R	6689	12
E4	-0.9	LH	L	14765	36
E4	-0.9	LH	R	10708	13
E4	-0.6	SCN		1438	3
E4	-0.6	PVA		2443	42
E4	-0.6	RE		2800	0
E4	-0.6	AH	L	3937	19
E4	-0.6	AH	R	3566	28
E4	-0.6	ZIM	L	1087	9
E4	-0.6	ZIM	R	1162	0
E4	-0.6	LH	L	4187	10
E4	-0.6	LH	R	4093	10
E4	-0.3	PVA		3109	36
E4	-0.3	RE		2281	5
E4	-0.3	BST	L	2029	0
E4	-0.3	BST	R	1937	0
E4	-0.3	LH	L	6173	4
E4	-0.3	LH	R	5705	12
E4	-0.3	AH	L	8294	21
E4	-0.3	AH	R	8658	13
E4	-0.3	AM		5262	0
E4	-0.3	AVDM	L	1848	2
E4	-0.3	AVDM	R	1738	2
E4	-0.3	CPU		20954	1
E4	-0.1	BST	L	2019	0
E4	-0.1	BST	R	1516	0
E4	-0.1	MPN		5712	16
E4	-0.1	PVA		3535	19
E4	-0.1	PAAM		1288	0
E4	-0.1	RE		2406	2
E4	-2.9	ARC		6873	22
E4	-2.9	DM		3234	11
E4	-2.9	PH		9125	20
E4	-2.9	RI	L	1023	1
E4	-2.9	RI	R	1241	0
E4	-2.9	PR	L	767	0
E4	-2.9	PR	R	933	1
E4	-2.9	PF	L	2403	0
E4	-2.9	PF	R	2607	0
E4	-2.9	MPAG		2432	3
E4	-2.9	LH	L	13469	51
E4	-2.9	LH	R	12906	61
E4	-3.2	SUM		2839	40
E4	-3.2	PAG		6331	5
E4	-3.2	PMD	L	653	5
E4	-3.2	PMD	R	663	3
E4	-3.2	DTM		1605	18
E4	-2.3	ARC		2772	57
E4	-2.3	VMH	L	1265	0
E4	-2.3	VMH	R	1312	0
E4	-2.3	DM		4815	6
E4	-2.3	PH	L	2215	4
E4	-2.3	PH	R	1977	2
E4	-2.3	RE		470	0
E4	-2.3	PVP		1467	14
E4	-2.3	POMN		2289	1
E4	-2.3	PF	L	1382	1
E4	-2.3	PF	R	1501	0
E4	-2.3	LHB	L	1293	0
E4	-2.3	LHB	R	1007	1
E4	-2.3	LH	L	4197	14
E4	-2.3	LH	R	5846	15
E4	-2.6	ARC		3647	19
E4	-2.6	DM		3866	4
E4	-2.6	PH		4937	6
E4	-2	ARC		2242	5
E4	-2	VMH	L	1881	0
E4	-2	VMH	R	1572	1
E4	-2	DM		6851	16
E4	-2	PH	L	2513	3
E4	-2	PH	R	2563	2
E4	-2	PVP		1357	13
E4	-2	DA		3229	0
E4	-2	LH	L	6621	11
E4	-2	LH	R	7504	32
E5	0.9	AVPE		3825	249
E5	0.9	MNPO		1237	31
E5	0.9	LSV	L	3700	64
E5	0.9	LSV	R	3892	84
E5	0.9	BST	L	2969	21
E5	0.9	BST	R	2119	26
E5	0.9	MPO	L	6109	82
E5	0.9	MPO	R	7404	154
E5	0.5	MPN		3276	41
E5	0.5	MNPO		752	19
E5	0.5	BST	L	4985	54
E5	0.5	BST	R	4963	46
E5	0.5	LSV	L	4865	76
E5	0.5	LSV	R	4438	134
E5	0.5	MPO	L	6807	205
E5	0.5	MPO	R	5961	203
E5	0.5	LPO	L	4628	63
E5	0.5	LPO	R	4775	69
E5	0.5	CPU		35402	22
E5	0.8	MPN		5577	141
E5	0.8	MNPO		796	21
E5	0.8	BST	L	2216	30
E5	0.8	BST	R	2614	39
E5	0.8	LSV	L	3438	90
E5	0.8	LSV	R	4039	87
E5	0.8	MPO	L	6377	111
E5	0.8	MPO	R	7318	120
E5	-0.9	PVA		1777	155
E5	-0.9	SCN		739	11
E5	-0.9	AH	L	2269	16
E5	-0.9	AH	R	2224	18
E5	-0.9	ZIM	L	1194	128
E5	-0.9	ZIM	R	1100	120
E5	-0.9	PA		3170	119
E5	-0.9	RE		3133	48
E5	-0.9	LH	L	11500	147
E5	-0.9	LH	R	10348	124
E5	-0.1	PAAM		1285	41
E5	-0.1	PVA		3646	407
E5	-0.1	BST	L	1592	15
E5	-0.1	BST	R	1383	15
E5	-0.1	MPN		5472	79
E5	-0.1	RE	L	1066	11
E5	-0.1	RE	R	1246	8
E5	-0.3	SCN		917	29
E5	-0.3	BST	L	1184	96
E5	-0.3	BST	R	1058	75
E5	-0.3	PVA		2765	337
E5	-0.3	PA		753	29
E5	-0.3	RE		2012	12
E5	-0.3	AVDM	L	1196	17
E5	-0.3	AVDM	R	1638	15
E5	-0.3	AH	L	6358	128
E5	-0.3	AH	R	6580	96
E5	-0.3	LH	L	5840	43
E5	-0.3	LH	R	4770	42
E5	-2.6	ARC		1860	205
E5	-2.6	DM		3509	178
E5	-2.6	PH	L	5699	279
E5	-2.6	PH	R	6601	268
E5	-2.6	PF	L	3715	72
E5	-2.6	PF	R	4183	68
E5	-2.6	MCPC	L	1361	74
E5	-2.6	MCPC	R	1341	34
E5	-2.6	LH	L	11152	344
E5	-2.6	LH	R	13474	198
E5	-2	ARC		3061	198
E5	-2	VMH	L	1616	9
E5	-2	VMH	R	1637	7
E5	-2	DM		4276	383
E5	-2	PH	R	1915	50
E5	-2	PH	L	2480	73
E5	-2	PVP		3022	328
E5	-2	LH	L	10336	184
E5	-2	LH	R	11282	288
E5	-2.3	ARC		2042	19
E5	-2.3	DM		5451	161
E5	-2.3	PH	L	4562	137
E5	-2.3	PH	R	4364	136
E5	-2.3	RE		862	2
E5	-2.3	CM		1604	7
E5	-2.3	POMN		1405	10
E5	-2.3	PF	L	1858	58
E5	-2.3	PF	R	1976	35
E5	-2.3	PVP		1228	47
E5	-2.3	HB	L	2546	72
E5	-2.3	HB	R	2468	41
E5	-2.3	LH	L	11769	75
E5	-2.3	LH	R	10050	149
E5	-3.2	ARC		6513	112
E5	-3.2	PMD		1656	57
E5	-3.2	PAG		7744	199
E5	-3.2	SUM		1405	23
E5	-2.9	ARC		2257	25
E5	-2.9	DM		2364	26
E5	-2.9	PF	L	1409	2
E5	-2.9	PF	R	1717	5
E5	-2.9	RI	R	702	4
E5	-2.9	RI	L	935	9
E5	-2.9	PH	L	5046	126
E5	-2.9	PH	R	4065	112
E5	-2.9	MPAG		3855	52
E5	-2.9	PR	L	873	0
E5	-2.9	PR	R	1179	3
E5	-2.9	LH	R	12301	81
E5	-2.9	LH	L	16082	161
E5	-0.6	PVA		2045	219
E5	-0.6	ZIM	L	583	108
E5	-0.6	ZIM	R	653	71
E5	-0.6	PA		2635	50
E5	-0.6	RE		2316	14
E5	-0.6	SCN		1056	77
E5	-0.6	AH	L	2397	51
E5	-0.6	AH	R	2858	37
E5	-0.6	SM	L	370	2
E5	-0.6	SM	R	280	0
J4	0.5	MPN		6064	24
J4	0.5	MNPO		1688	0
J4	0.5	BST	L	4099	1
J4	0.5	BST	R	3963	0
J4	0.5	LSV	L	3482	7
J4	0.5	LSV	R	2898	1
J4	0.5	MPO	L	7492	6
J4	0.5	MPO	R	7683	14
J4	0.5	CORTEX		43039	51
J4	0.9	AVPE		3386	16
J4	0.9	MNPO		1009	1
J4	0.9	BST	L	2515	5
J4	0.9	BST	R	3176	4
J4	0.9	MPO	L	9185	3
J4	0.9	MPO	R	9317	11
J4	0.9	LSV	L	1178	1
J4	0.9	LSV	R	1133	1
J4	0.8	MPN		4778	14
J4	0.8	MNPO		1913	0
J4	0.8	BST	L	3183	5
J4	0.8	BST	R	2055	1
J4	0.8	LSV	L	3604	7
J4	0.8	LSV	R	3657	5
J4	0.8	MPO	L	10256	9
J4	0.8	MPO	R	10016	7
J4	-0.6	SCN		445	0
J4	-0.6	AH	L	1895	3
J4	-0.6	AH	R	1616	0
J4	-0.6	LH	L	2160	0
J4	-0.6	LH	R	2447	0
J4	-0.6	PVA		3031	11
J4	-0.6	RE		3577	6
J4	-0.6	ZIM	L	926	0
J4	-0.6	ZIM	R	1121	1
J4	-0.3	PVA		1854	0
J4	-0.3	LH	L	5048	0
J4	-0.3	LH	R	3922	0
J4	-0.3	RE		2252	0
J4	-0.3	AM		3218	0
J4	-0.3	AVDM	L	963	0
J4	-0.3	AVDM	R	870	0
J4	-0.3	BST	L	2906	0
J4	-0.3	BST	R	2609	0
J4	-0.3	AH		12080	0
J4	-0.3	CPU		10923	0
J4	-0.1	PVA		1955	0
J4	-0.1	RE	L	916	0
J4	-0.1	RE	R	828	0
J4	-0.1	PAAM		336	0
J4	-0.1	BST	L	2321	0
J4	-0.1	BST	R	2288	0
J4	-0.1	MPN		9615	0
J4	-2.3	ARC		2096	0
J4	-2.3	VMH	R	942	0
J4	-2.3	VMH	L	976	0
J4	-2.3	DM		7945	0
J4	-2.3	PH	L	2721	1
J4	-2.3	PH	R	2892	0
J4	-2.3	RE		463	0
J4	-2.3	POMN		741	0
J4	-2.3	PVP		504	0
J4	-2.3	PF	L	1601	0
J4	-2.3	PF	R	1715	0
J4	-2.3	LHB	L	589	0
J4	-2.3	LHB	R	422	0
J4	-2.3	LH	L	2502	0
J4	-2.3	LH	R	2854	0
J4	-0.9	ZIM	L	1828	0
J4	-0.9	ZIM	R	1800	0
J4	-0.9	RE		3328	0
J4	-0.9	AH	L	1406	0
J4	-0.9	AH	R	1462	0
J4	-0.9	LH	L	11007	0
J4	-0.9	LH	R	10386	0
J4	-2	ARC		2382	0
J4	-2	VMH	L	1239	0
J4	-2	VMH	R	1232	1
J4	-2	DM	L	1896	0
J4	-2	DM	R	1920	0
J4	-2	PH	R	1557	0
J4	-2	PH	L	1491	0
J4	-2	PVP		1499	0
J4	-2	DA		3380	0
J4	-2	LH	L	3940	1
J4	-2	LH	R	3932	1
J4	-3.2	SUM		1305	0
J4	-3.2	PMD		938	0
J4	-3.2	MPAG		7154	1
J4	-3.2	DTM		337	0
J4	-2.6	PH		8321	0
J4	-2.6	DM		3548	2
J4	-2.6	ARC		2696	0
J4	-2.9	ARC		1583	0
J4	-2.9	DM	L	316	0
J4	-2.9	DM	R	402	0
J4	-2.9	MPAG		1703	0
J4	-2.9	PH		5042	10
J4	-2.9	PF	L	1789	0
J4	-2.9	PF	R	1349	0
J4	-2.9	RI	L	724	0
J4	-2.9	RI	R	810	0
J4	-2.9	PR	L	474	0
J4	-2.9	PR	R	448	0
J4	-2.9	LH	L	8039	0
J4	-2.9	LH	R	8431	0
O4	0.5	MNPO		380	0
O4	0.5	BST	L	1895	0
O4	0.5	BST	R	1932	0
O4	0.5	LSV	L	1304	0
O4	0.5	LSV	R	1704	0
O4	0.5	MPO	L	4614	8
O4	0.5	MPO	R	5297	0
O4	0.5	CORTEX		22203	0
O4	0.8	MPN		5312	15
O4	0.8	MNPO		1164	0
O4	0.8	BST	L	1574	0
O4	0.8	BST	R	1232	0
O4	0.8	LSV	L	2026	0
O4	0.8	LSV	R	1767	0
O4	0.8	MPO	L	3798	1
O4	0.8	MPO	R	3814	0
O4	0.9	AVPE		4878	21
O4	0.9	MNPO		1581	0
O4	0.9	BST	L	1652	0
O4	0.9	BST	R	1738	3
O4	0.9	LSV	L	1370	0
O4	0.9	LSV	R	1936	0
O4	0.9	MPO	L	4561	1
O4	0.9	MPO	R	4504	3
O4	-0.1	PVA		1919	8
O4	-0.1	RE		1604	0
O4	-0.1	PAAM		367	1
O4	-0.1	BST	L	1436	1
O4	-0.1	BST	R	1559	0
O4	-0.1	MPN		7166	1
O4	-0.9	RE		2908	0
O4	-0.9	ZIM	L	1172	12
O4	-0.9	ZIM	R	1450	13
O4	-0.9	AH	L	2157	0
O4	-0.9	AH	R	2754	0
O4	-0.9	LH	L	12472	2
O4	-0.9	LH	R	11781	5
O4	-0.6	PVA		1592	7
O4	-0.6	RE		2653	5
O4	-0.6	ZIM	L	628	11
O4	-0.6	ZIM	R	982	18
O4	-0.6	SCN		828	0
O4	-0.6	AH	L	1915	3
O4	-0.6	AH	R	2199	0
O4	-0.6	LH	L	4238	0
O4	-0.6	LH	R	4104	2
O4	-0.3	PVA		2185	7
O4	-0.3	RE		2357	0
O4	-0.3	BST	L	1650	0
O4	-0.3	BST	R	1409	0
O4	-0.3	LH	L	4280	1
O4	-0.3	LH	R	3216	1
O4	-0.3	AH	L	5567	1
O4	-0.3	AH	R	5584	0
O4	-0.3	AM		3368	5
O4	-0.3	AVDM	L	908	0
O4	-0.3	AVDM	R	729	0
O4	-0.3	CPU		8561	0
O4	-2	PVP		1545	3
O4	-2	ARC		997	2
O4	-2	VMH	L	375	0
O4	-2	VMH	R	520	0
O4	-2	DM		3997	0
O4	-2	PH	L	1315	0
O4	-2	PH	R	1391	0
O4	-2	DA		1795	1
O4	-2	LH	R	5358	0
O4	-2	LH	L	5415	0
O4	-2.3	ARC		2140	24
O4	-2.3	PVP		3315	78
O4	-2.3	VMH	L	1014	1
O4	-2.3	VMH	R	1298	2
O4	-2.3	DM		9049	38
O4	-2.3	PH	L	3681	22
O4	-2.3	PH	R	3651	24
O4	-2.3	RE		616	0
O4	-2.3	POMN		1384	0
O4	-2.3	PF	L	2741	0
O4	-2.3	PF	R	2364	0
O4	-2.3	LHB	L	489	7
O4	-2.3	LHB	R	525	7
O4	-2.3	LH	L	5240	17
O4	-2.3	LH	R	7772	39
O4	-3.2	MPAG		4630	28
O4	-3.2	SUM		2410	59
O4	-3.2	PMD	L	431	0
O4	-3.2	PMD	R	521	0
O4	-3.2	DTM		375	0
O4	-2.6	ARC		4522	21
O4	-2.6	DM		6017	38
O4	-2.6	PH		10468	71
O4	-2.9	ARC		6427	14
O4	-2.9	DM		2010	0
O4	-2.9	RI	L	1282	22
O4	-2.9	RI	R	1570	9
O4	-2.9	PH		7176	63
O4	-2.9	PF	L	3403	3
O4	-2.9	PF	R	2229	0
O4	-2.9	MPAG		1768	14
O4	-2.9	LH	L	12050	38
O4	-2.9	LH	R	9636	26
O4	-2.9	PR	L	1425	0
O4	-2.9	PR	R	1581	6
P1	0.5	BST	R	4190	1
P1	0.5	LSV	R	5796	3
P1	0.5	LSV	L	6030	5
P1	0.5	MPN		4427	1
P1	0.5	MNPO		301	1
P1	0.5	MPO	L	5398	4
P1	0.5	MPO	R	6613	7
P1	0.5	CORTEX		67284	2
P1	0.8	MPN		9747	15
P1	0.8	MNPO		1605	1
P1	0.8	BST	L	2926	1
P1	0.8	BST	R	3044	1
P1	0.8	LSV	L	3986	4
P1	0.8	LSV	R	4229	8
P1	0.8	MPO	L	7079	0
P1	0.8	MPO	R	5673	4
P1	0.9	AVPE		5391	30
P1	0.9	MNPO		2747	2
P1	0.9	BST	R	3449	2
P1	0.9	BST	L	3043	4
P1	0.9	LSV	L	3262	2
P1	0.9	LSV	R	3663	14
P1	0.9	MPO	L	8827	2
P1	0.9	MPO	R	8466	3
P1	-0.9	AH	L	3886	2
P1	-0.9	AH	R	3987	4
P1	-0.9	RE		2373	11
P1	-0.9	ZIM	L	1069	22
P1	-0.9	ZIM	R	1194	30
P1	-0.9	LH	L	9355	0
P1	-0.9	LH	R	10023	3
P1	-0.3	PVA		4136	25
P1	-0.3	RE		2863	1
P1	-0.3	LH	L	6332	5
P1	-0.3	LH	R	6221	1
P1	-0.3	BST	L	1275	3
P1	-0.3	BST	R	1848	1
P1	-0.3	AVDM	L	1750	0
P1	-0.3	AVDM	R	1329	0
P1	-0.3	AM		4924	1
P1	-0.3	AH		13441	16
P1	-0.3	CPU		21561	0
P1	-0.6	PVA		2522	10
P1	-0.6	RE		3681	1
P1	-0.6	SCN		992	57
P1	-0.6	AH	L	2855	3
P1	-0.6	AH	R	3298	1
P1	-0.6	LH	L	5116	2
P1	-0.6	LH	R	4244	1
P1	-0.6	ZIM	L	702	3
P1	-0.6	ZIM	R	629	4
P1	-0.1	PVA		4632	28
P1	-0.1	PAAM		1562	6
P1	-0.1	RE		2325	2
P1	-0.1	BST	L	1981	1
P1	-0.1	BST	R	2220	2
P1	-0.1	MPN	L	3380	5
P1	-0.1	MPN	R	4784	4
P1	-2.3	PVP		3618	4
P1	-2.3	ARC		2566	11
P1	-2.3	VMH	L	1250	0
P1	-2.3	VMH	R	1199	1
P1	-2.3	DM		5397	2
P1	-2.3	PH	L	3026	6
P1	-2.3	PH	R	3343	4
P1	-2.3	RE		1073	1
P1	-2.3	POMN		2224	1
P1	-2.3	LHB	L	487	0
P1	-2.3	LHB	R	317	0
P1	-2.3	PF	L	2078	0
P1	-2.3	PF	R	1751	0
P1	-2.3	LH	L	5495	1
P1	-2.3	LH	R	8691	5
P1	-2	PVP		4190	9
P1	-2	VMH	L	1205	0
P1	-2	VMH	R	994	0
P1	-2	DM		6014	1
P1	-2	PH	L	1546	1
P1	-2	PH	R	1807	2
P1	-2	ARC		2183	8
P1	-2	DA		1503	0
P1	-2	LH	L	6559	2
P1	-2	LH	R	6424	0
P1	-2.6	ARC		4529	13
P1	-2.6	DM		5761	8
P1	-2.6	PH		8296	22
P1	-3.2	MPAG		4200	8
P1	-3.2	SUM		1132	0
P1	-3.2	PMD	R	381	0
P1	-3.2	PMD	L	368	0
P1	-3.2	DTM		1301	4
P1	-2.9	ARC		4993	27
P1	-2.9	DM		2866	6
P1	-2.9	PH		8755	28
P1	-2.9	PF	L	2520	1
P1	-2.9	PF	R	2401	0
P1	-2.9	PR	L	1556	0
P1	-2.9	PR	R	1330	0
P1	-2.9	RI	L	1466	2
P1	-2.9	RI	R	1725	1
P1	-2.9	MPAG		2409	4
P1	-2.9	LH	R	8909	9
P1	-2.9	LH	L	9477	10
X1	0.5	MPN		3920	95
X1	0.5	MNPO		770	50
X1	0.5	LSV	L	4058	88
X1	0.5	LSV	R	4886	64
X1	0.5	BST	R	5273	73
X1	0.5	BST	L	7210	78
X1	0.5	MPO	L	4463	59
X1	0.5	MPO	R	5031	101
X1	0.5	LPO	L	2364	35
X1	0.5	LPO	R	3052	39
X1	0.8	MPN		3415	302
X1	0.8	MNPO		811	30
X1	0.8	LSV	L	2152	96
X1	0.8	LSV	R	2204	71
X1	0.8	BST	L	1593	34
X1	0.8	BST	R	2577	42
X1	0.8	MPO	L	4198	45
X1	0.8	MPO	R	5188	83
X1	0.9	AVPE		2835	188
X1	0.9	MPO		1173	54
X1	0.9	LSV	L	2646	129
X1	0.9	LSV	R	2440	81
X1	0.9	BST	L	1944	22
X1	0.9	BST	R	2795	45
X1	0.9	MPO	L	5689	115
X1	0.9	MPO	R	5084	134
X1	-0.6	PVA		912	32
X1	-0.6	SCN		663	45
X1	-0.6	AH	L	1289	43
X1	-0.6	AH	R	1360	68
X1	-0.6	RE		2045	17
X1	-0.6	ZIM	L	557	33
X1	-0.6	ZIM	R	671	30
X1	-0.6	LH	L	6332	54
X1	-0.6	LH	R	5151	45
X1	-0.9	PVA		892	54
X1	-0.9	ZIM	L	860	69
X1	-0.9	ZIM	R	603	50
X1	-0.9	RE		1264	32
X1	-0.9	AH	L	1364	67
X1	-0.9	AH	R	1361	70
X1	-0.9	LH	L	10103	83
X1	-0.9	LH	R	6012	57
X1	-0.3	PVA		2398	173
X1	-0.3	RE		2379	5
X1	-0.3	BST	L	991	12
X1	-0.3	BST	R	1068	10
X1	-0.3	AVDM	L	1319	25
X1	-0.3	AVDM	R	917	13
X1	-0.3	AM		2520	26
X1	-0.3	LH	L	4335	37
X1	-0.3	LH	R	4688	29
X1	-0.3	AH	L	4624	156
X1	-0.3	AH	R	4985	123
X1	-0.1	BST	L	1617	53
X1	-0.1	BST	R	1206	49
X1	-0.1	MPN		5214	183
X1	-0.1	PVA		2496	351
X1	-0.1	RE	L	725	10
X1	-0.1	RE	R	671	14
X1	-0.1	PAAM		1093	77
X1	-2	PVP		1546	118
X1	-2	ARC		1049	9
X1	-2	DM		2460	37
X1	-2	VMH	L	1211	17
X1	-2	VMH	R	1387	13
X1	-2	PH	L	1163	19
X1	-2	PH	R	1183	10
X1	-2	DA		347	10
X1	-2	LH	L	7862	193
X1	-2	LH	R	8839	166
X1	-2.3	PVP		446	8
X1	-2.3	HB	L	1334	22
X1	-2.3	HB	R	961	15
X1	-2.3	POMN		1101	12
X1	-2.3	ARC		1427	11
X1	-2.3	VMH	L	795	6
X1	-2.3	VMH	R	834	0
X1	-2.3	DM		3601	67
X1	-2.3	PH	L	1568	5
X1	-2.3	PH	R	2561	6
X1	-2.3	PF	L	1172	5
X1	-2.3	PF	R	1216	1
X1	-2.3	RE		593	5
X1	-2.3	LH	L	4969	64
X1	-2.3	LH	R	6020	88
X1	-2.6	ARC		1196	16
X1	-2.6	DM		1297	17
X1	-2.6	PH	L	2048	32
X1	-2.6	PH	R	1778	27
X1	-2.9	ARC		2287	100
X1	-2.9	DM		2440	68
X1	-2.9	RI	L	328	12
X1	-2.9	RI	R	261	7
X1	-2.9	PR	R	771	33
X1	-2.9	PR	L	624	16
X1	-2.9	PH	L	2027	78
X1	-2.9	PH	R	1982	56
X1	-2.9	MPAG		2801	93
X1	-2.9	PF	L	1590	29
X1	-2.9	PF	R	2154	21
X1	-2.9	LH	L	8058	100
X1	-2.9	LH	R	10137	170
X1	-3.2	SUM		1600	75
X1	-3.2	PMD		800	7
X1	-3.2	PAG		4744	57
X1	-3.2	DTM		769	45
X2	-0.3	SCN		1319	16
X2	-0.3	BST	L	907	18
X2	-0.3	BST	R	1261	28
X2	-0.3	PVA		1526	155
X2	-0.3	AVDM	L	524	20
X2	-0.3	AVDM	R	897	44
X2	-0.3	RE		1496	48
X2	-0.3	AH	L	5887	145
X2	-0.3	AH	R	6219	284
X2	-0.3	LH	L	3383	45
X2	-0.3	LH	R	5127	120
X2	-0.1	RE		1885	95
X2	-0.1	PVA		2753	362
X2	-0.1	BST	L	515	29
X2	-0.1	BST	R	668	40
X2	-0.1	PAAM		1070	54
X2	-0.1	MPN		7860	407
X2	-0.6	SCN		811	12
X2	-0.6	AH	L	1062	69
X2	-0.6	AH	R	1245	34
X2	-0.6	ZIM	L	204	8
X2	-0.6	ZIM	R	349	5
X2	-0.6	RE		1237	2
X2	-0.6	LH	L	8638	292
X2	-0.6	LH	R	8252	152
X2	-0.6	PVA		409	23
X2	0.5	LSV		3347	296
X2	0.5	MPN		3564	264
X2	0.5	BST	L	2637	72
X2	0.5	BST	R	2533	53
X2	0.5	MPO	L	3569	146
X2	0.5	MPO	R	2849	87
X2	0.5	LPO	L	2922	113
X2	0.5	LPO	R	2248	41
X2	0.5	MNPO		351	1
X2	0.8	MPN		1395	110
X2	0.8	BST	L	2144	65
X2	0.8	BST	R	2076	15
X2	0.8	LSV	R	2069	36
X2	0.8	LSV	L	2165	47
X2	0.8	MNPO		247	3
X2	0.8	MPO	L	2743	45
X2	0.8	MPO	R	2427	23
X2	0.9	AVPE		2240	221
X2	0.9	MNPO		953	24
X2	0.9	LSV	L	1036	23
X2	0.9	LSV	R	1230	25
X2	0.9	BST	L	2689	61
X2	0.9	BST	R	2604	36
X2	0.9	MPO	L	4072	83
X2	0.9	MPO	R	3742	81
X2	-2	PVP		853	73
X2	-2	VMH	L	953	59
X2	-2	VMH	R	868	30
X2	-2	DM		2383	62
X2	-2	DA		1127	10
X2	-2	PH	L	1523	78
X2	-2	PH	R	1420	51
X2	-2	ARC		1198	188
X2	-2	LH	L	10359	162
X2	-2	LH	R	8327	115
X2	-2.3	PVP		1025	104
X2	-2.3	ARC		849	14
X2	-2.3	VMH	L	824	10
X2	-2.3	VMH	R	769	10
X2	-2.3	DM		2191	60
X2	-2.3	PH	R	1659	17
X2	-2.3	PH	L	1370	10
X2	-2.3	RE		653	28
X2	-2.3	POMN		1369	10
X2	-2.3	HB	L	1781	41
X2	-2.3	HB	R	1447	35
X2	-2.3	LH	L	5616	148
X2	-2.3	LH	R	7757	168
X2	-2.3	PF	L	1736	20
X2	-2.3	PF	R	1768	16
X2	-0.9	PVA		1020	78
X2	-0.9	ZIM	L	808	29
X2	-0.9	ZIM	R	800	40
X2	-0.9	RE		1747	22
X2	-0.9	AH	L	1897	30
X2	-0.9	AH	R	1716	40
X2	-0.9	LH	R	8691	207
X2	-0.9	LH	L	11320	271
X2	-3.2	PMD		1111	89
X2	-3.2	SUM		604	12
X2	-3.2	DTM		176	1
X2	-3.2	MPAG		1517	13
X2	-2.9	ARC		2131	255
X2	-2.9	DM		3074	114
X2	-2.9	RI	L	375	26
X2	-2.9	RI	R	462	38
X2	-2.9	PR	L	762	36
X2	-2.9	PR	R	686	29
X2	-2.9	PF	L	1681	38
X2	-2.9	PF	R	1700	27
X2	-2.9	PH	L	2284	83
X2	-2.9	PH	R	2656	132
X2	-2.9	MPAG		2711	121
X2	-2.9	LH	L	9480	381
X2	-2.9	LH	R	9044	403
X2	-2.6	ARC		1441	107
X2	-2.6	DM		2932	55
X2	-2.6	PH		12102	456
X4	0.5	MPN		5753	323
X4	0.5	MNPO	L	290	77
X4	0.5	MNPO	R	2496	610
X4	0.5	LSV	L	3495	276
X4	0.5	LSV	R	2642	258
X4	0.5	BST	L	4757	331
X4	0.5	BST	R	4806	283
X4	0.5	MPO	L	4153	413
X4	0.5	MPO	R	4634	450
X4	0.9	AVPE		3465	933
X4	0.9	MNPO		809	72
X4	0.9	LSV	L	2440	77
X4	0.9	LSV	R	2919	185
X4	0.9	BST	L	3087	99
X4	0.9	BST	R	4118	246
X4	0.9	MPO	L	4153	186
X4	0.9	MPO	R	5268	248
X4	0.8	MPN		2666	104
X4	0.8	MNPO		2084	223
X4	0.8	LSV	L	2076	10
X4	0.8	LSV	R	2706	47
X4	0.8	BST	R	2123	56
X4	0.8	BST	L	1380	2
X4	0.8	MPO	L	4222	32
X4	0.8	MPO	R	4698	69
X4	-0.3	SCN		1124	337
X4	-0.3	BST	L	789	21
X4	-0.3	BST	R	899	50
X4	-0.3	PVA		2322	465
X4	-0.3	AVDM	L	1363	75
X4	-0.3	AVDM	R	1256	85
X4	-0.3	RE		1297	90
X4	-0.3	AM		1952	108
X4	-0.3	AH	L	4233	240
X4	-0.3	AH	R	5116	215
X4	-0.3	LH	L	5342	199
X4	-0.3	LH	R	4950	169
X4	-0.6	SCN		705	93
X4	-0.6	PVA		1505	312
X4	-0.6	ZIM	L	623	87
X4	-0.6	ZIM	R	701	168
X4	-0.6	RE		1562	68
X4	-0.6	AH	L	999	57
X4	-0.6	AH	R	1195	72
X4	-0.6	LH	L	8775	368
X4	-0.6	LH	R	9672	256
X4	-0.9	PVA		1228	258
X4	-0.9	ZIM	L	1273	182
X4	-0.9	ZIM	R	1247	167
X4	-0.9	RE		1768	96
X4	-0.9	AH	L	1526	61
X4	-0.9	AH	R	1865	101
X4	-0.9	LH	L	10436	442
X4	-0.9	LH	R	11724	666
X4	-0.1	PVA		4164	849
X4	-0.1	PAAM		620	109
X4	-0.1	RE		963	57
X4	-0.1	BST	L	1317	32
X4	-0.1	BST	R	1017	37
X4	-0.1	MPN		5266	437
X4	-2.9	ARC		1626	204
X4	-2.9	DM		2755	264
X4	-2.9	RI	L	535	12
X4	-2.9	RI	R	417	9
X4	-2.9	PR	L	734	7
X4	-2.9	PR	R	609	12
X4	-2.9	PH	R	2826	124
X4	-2.9	PH	L	3182	149
X4	-2.9	MPAG		2369	150
X4	-2.9	PF	R	1063	13
X4	-2.9	PF	L	996	13
X4	-2.9	LH	L	6490	153
X4	-2.9	LH	R	7894	183
X4	-2.6	DM		3692	463
X4	-2.6	PH	L	3030	202
X4	-2.6	PH	R	3853	221
X4	-2.6	ARC		1689	351
X4	-3.2	MPAG		5026	185
X4	-3.2	SUM		739	18
X4	-3.2	PMD		684	86
X4	-3.2	DTM		468	58
X4	-2.3	PVP		1324	317
X4	-2.3	ARC		632	117
X4	-2.3	VMH	L	814	45
X4	-2.3	VMH	R	793	33
X4	-2.3	DM		2181	181
X4	-2.3	PH	L	1665	148
X4	-2.3	PH	R	1254	134
X4	-2.3	RE		415	3
X4	-2.3	POMN		1621	57
X4	-2.3	HB	L	1298	140
X4	-2.3	HB	R	1364	116
X4	-2.3	LH	R	6416	357
X4	-2.3	LH	L	6224	302
X4	-2.3	PF	L	1054	28
X4	-2.3	PF	R	970	16
X4	-2	PVP		1344	365
X4	-2	ARC		905	264
X4	-2	VMH	L	857	132
X4	-2	VMH	R	843	109
X4	-2	DM		4104	344
X4	-2	PH	L	1554	61
X4	-2	PH	R	1412	59
X4	-2	DA		598	11
X4	-2	LH	L	6399	523
X4	-2	LH	R	5928	457

### Sheet: Pairwise Comparisons
Group1	Group2	Region	estimate	SE	df	t.ratio	p.value	p.adjusted	significance	adj_significance
Control	IBA	AH	-2.7406	1.85951	84.0383	-1.47383	0.308613	1
Control	Torpor	AH	-1.87891	1.72157	84.0383	-1.09139	0.522037	1
IBA	Torpor	AH	0.861694	1.85951	84.0383	0.463399	0.888544	1
Control	IBA	AM	-0.907259	2.05478	109.913	-0.441537	0.898225	1
Control	Torpor	AM	-1.42908	2.02772	127.434	-0.704772	0.761114	1
IBA	Torpor	AM	-0.52182	2.31731	142.985	-0.225183	0.972439	1
Control	IBA	ARC	-6.6005	1.85951	84.0383	-3.5496	0.00181979	0.175	**
Control	Torpor	ARC	-7.63491	1.72157	84.0383	-4.43486	8.16e-05	0.00783	***	**
IBA	Torpor	ARC	-1.03441	1.85951	84.0383	-0.55628	0.843539	1
Control	IBA	AVDM	-2.15652	1.85951	84.0383	-1.15973	0.480464	1
Control	Torpor	AVDM	-7.20889	1.72157	84.0383	-4.1874	0.000203	0.0195	***	*
IBA	Torpor	AVDM	-5.05237	1.85951	84.0383	-2.71705	0.0215878	1	*
Control	IBA	AVPE	-6.1828	1.85951	84.0383	-3.32497	0.00371786	0.357	**
Control	Torpor	AVPE	-13.3165	1.72157	84.0383	-7.7351	2.21e-10	2.13e-08	***	***
IBA	Torpor	AVPE	-7.13371	1.85951	84.0383	-3.83635	0.000698	0.0671	***
Control	IBA	BST	-2.26961	1.85951	84.0383	-1.22054	0.444456	1
Control	Torpor	BST	-3.16298	1.72157	84.0383	-1.83726	0.163807	1
IBA	Torpor	BST	-0.893371	1.85951	84.0383	-0.480435	0.880733	1
Control	IBA	CORTEX	-1.42527	2.55154	168.218	-0.558594	0.842198	1
Control	Torpor	CORTEX	-6.11359	2.02772	127.434	-3.01501	0.00865494	0.831	**
IBA	Torpor	CORTEX	-4.68832	2.76734	186.59	-1.69416	0.210115	1
Control	IBA	DA	-1.4478	1.85951	84.0383	-0.778592	0.717151	1
Control	Torpor	DA	-1.63985	2.02772	127.434	-0.808717	0.698326	1
IBA	Torpor	DA	-0.192052	2.14607	121.805	-0.0894903	0.995595	1
Control	IBA	DM	-2.30991	1.85951	84.0383	-1.24222	0.431891	1
Control	Torpor	DM	-6.26017	1.72157	84.0383	-3.63632	0.00136937	0.131	**
IBA	Torpor	DM	-3.95026	1.85951	84.0383	-2.12436	0.0910105	1
Control	IBA	DTM	-2.32585	1.85951	84.0383	-1.25079	0.426963	1
Control	Torpor	DTM	-6.02218	1.82935	99.4232	-3.29199	0.00390671	0.375	**
IBA	Torpor	DTM	-3.69633	1.95971	97.2694	-1.88616	0.148139	1
Control	IBA	LH	-1.70421	1.85951	84.0383	-0.916483	0.63145	1
Control	Torpor	LH	-2.66067	1.72157	84.0383	-1.54549	0.275146	1
IBA	Torpor	LH	-0.956462	1.85951	84.0383	-0.514363	0.864564	1
Control	IBA	LHB	-0.616058	2.55154	168.218	-0.241446	0.968381	1
Control	Torpor	LHB	-1.8385	2.02772	127.434	-0.906684	0.637087	1
IBA	Torpor	LHB	-1.22244	2.76734	186.59	-0.441738	0.898098	1
Control	IBA	LSV	-2.9024	1.85951	84.0383	-1.56084	0.268286	1
Control	Torpor	LSV	-4.91455	1.72157	84.0383	-2.85469	0.0148433	1	*
IBA	Torpor	LSV	-2.01215	1.85951	84.0383	-1.08209	0.527774	1
Control	IBA	MNPO	-2.80086	1.85951	84.0383	-1.50624	0.293185	1
Control	Torpor	MNPO	-6.84813	1.72157	84.0383	-3.97784	0.000428	0.0411	***	*
IBA	Torpor	MNPO	-4.04727	1.85951	84.0383	-2.17653	0.0811463	1
Control	IBA	MPAG	-2.05265	1.85951	84.0383	-1.10387	0.514374	1
Control	Torpor	MPAG	-1.9238	1.72157	84.0383	-1.11747	0.506054	1
IBA	Torpor	MPAG	0.128854	1.85951	84.0383	0.0692949	0.997356	1
Control	IBA	MPN	-4.56771	1.85951	84.0383	-2.45641	0.0421289	1	*
Control	Torpor	MPN	-4.4505	1.72157	84.0383	-2.58514	0.0304873	1	*
IBA	Torpor	MPN	0.117212	1.85951	84.0383	0.063034	0.997812	1
Control	IBA	MPO	-1.95793	1.85951	84.0383	-1.05293	0.545841	1
Control	Torpor	MPO	-4.1986	1.72157	84.0383	-2.43882	0.0439859	1	*
IBA	Torpor	MPO	-2.24067	1.85951	84.0383	-1.20498	0.453567	1
Control	IBA	PAAM	-4.52605	1.85951	84.0383	-2.43401	0.0445064	1	*
Control	Torpor	PAAM	-5.68958	1.82906	99.4169	-3.11067	0.00682515	0.655	**
IBA	Torpor	PAAM	-1.16353	1.95944	97.2635	-0.593806	0.823766	1
Control	IBA	PAG	-1.6975	2.76608	186.643	-0.613685	0.812825	1
Control	Torpor	PAG	-3.22448	2.603	189.977	-1.23875	0.431881	1
IBA	Torpor	PAG	-1.52698	2.14588	121.806	-0.711585	0.757122	1
Control	IBA	PF	-0.972451	1.85951	84.0383	-0.522962	0.860343	1
Control	Torpor	PF	-2.00988	1.72157	84.0383	-1.16747	0.47582	1
IBA	Torpor	PF	-1.03743	1.85951	84.0383	-0.557908	0.8427	1
Control	IBA	PH	-2.30199	1.85951	84.0383	-1.23796	0.434348	1
Control	Torpor	PH	-3.64817	1.72157	84.0383	-2.1191	0.0920584	1
IBA	Torpor	PH	-1.34618	1.85951	84.0383	-0.723945	0.750032	1
Control	IBA	PMD	-3.02037	1.85951	84.0383	-1.62429	0.241119	1
Control	Torpor	PMD	-4.67014	1.72157	84.0383	-2.71272	0.0218384	1	*
IBA	Torpor	PMD	-1.64977	1.85951	84.0383	-0.88721	0.649839	1
Control	IBA	POMN	-0.988893	1.85951	84.0383	-0.531804	0.855952	1
Control	Torpor	POMN	-1.87631	1.72157	84.0383	-1.08988	0.522968	1
IBA	Torpor	POMN	-0.887415	1.85951	84.0383	-0.477231	0.882218	1
Control	IBA	PR	-2.77177	1.85951	84.0383	-1.4906	0.300573	1
Control	Torpor	PR	-2.63786	1.72157	84.0383	-1.53224	0.281154	1
IBA	Torpor	PR	0.13391	1.85951	84.0383	0.0720139	0.997145	1
Control	IBA	PVA	-6.30175	1.85951	84.0383	-3.38894	0.00304358	0.292	**
Control	Torpor	PVA	-8.8903	1.72157	84.0383	-5.16407	4.75e-06	0.000456	***	***
IBA	Torpor	PVA	-2.58855	1.85951	84.0383	-1.39206	0.349631	1
Control	IBA	PVP	-5.71885	1.85951	84.0383	-3.07546	0.00790257	0.759	**
Control	Torpor	PVP	-7.76582	1.72157	84.0383	-4.5109	6.13e-05	0.00589	***	**
IBA	Torpor	PVP	-2.04698	1.85951	84.0383	-1.10082	0.516245	1
Control	IBA	RE	-1.57716	1.85951	84.0383	-0.848162	0.67425	1
Control	Torpor	RE	-1.5872	1.72157	84.0383	-0.921953	0.62801	1
IBA	Torpor	RE	-0.010041	1.85951	84.0383	-0.00539984	0.999984	1
Control	IBA	RI	-4.16632	1.85951	84.0383	-2.24055	0.0702595	1
Control	Torpor	RI	-2.83947	1.72157	84.0383	-1.64935	0.230911	1
IBA	Torpor	RI	1.32685	1.85951	84.0383	0.71355	0.756181	1
Control	IBA	SCN	-1.39093	1.85951	84.0383	-0.748009	0.735661	1
Control	Torpor	SCN	-9.2926	1.72157	84.0383	-5.39775	1.83e-06	0.000175	***	***
IBA	Torpor	SCN	-7.90167	1.85951	84.0383	-4.24934	0.000162	0.0155	***	*
Control	IBA	SUM	-1.6959	1.85951	84.0383	-0.912014	0.634261	1
Control	Torpor	SUM	-3.98763	1.72157	84.0383	-2.31628	0.0589836	1
IBA	Torpor	SUM	-2.29173	1.85951	84.0383	-1.23244	0.437538	1
Control	IBA	VMH	-1.96454	1.85951	84.0383	-1.05649	0.54363	1
Control	Torpor	VMH	-1.63128	1.72157	84.0383	-0.947556	0.611894	1
IBA	Torpor	VMH	0.33326	1.85951	84.0383	0.179219	0.982452	1
Control	IBA	ZIM	-5.14501	1.85951	84.0383	-2.76687	0.0188823	1	*
Control	Torpor	ZIM	-9.22843	1.72157	84.0383	-5.36048	2.13e-06	0.000205	***	***
IBA	Torpor	ZIM	-4.08342	1.85951	84.0383	-2.19597	0.0777026	1
